# The insertion of a mitochondrial selfish element into the nuclear genome and its consequences

**DOI:** 10.1101/787044

**Authors:** Julien Y. Dutheil, Karin Münch, Klaas Schotanus, Eva H. Stukenbrock, Regine Kahmann

**Affiliations:** Max Planck Institute for Evolutionary Biology – Plön, Germany; Max Planck Institute for Terrestrial Microbiology – Marburg, Germany; Institute of Evolutionary Sciences CNRS – University of Montpellier – IRD – EPHE – Montpellier, France; Christian Albrechts University of Kiel – Kiel, Germany; Department of Molecular Genetics and Microbiology (MGM). Duke University Medical Center – Durham, NC, USA

**Keywords:** homing endonuclease, mitochondrion, intron, gene birth, gene transfer

## Abstract

Homing endonucleases (HE) are enzymes capable of cutting DNA at highly specific target sequences, the repair of the generated double-strand break resulting in the insertion of the HE-encoding gene (“homing” mechanism). HEs are present in all three domains of life and viruses; in eukaryotes, they are mostly found in the genomes of mitochondria and chloroplasts, as well as nuclear ribosomal RNAs. We here report the case of a HE that accidentally integrated into a telomeric region of the nuclear genome of the fungal maize pathogen *Ustilago maydis*. We show that the gene has a mitochondrial origin, but its original copy is absent from the *U. maydis* mitochondrial genome, suggesting a subsequent loss or a horizontal transfer from a different species. The telomeric HE underwent mutations in its active site and lost its original start codon. A potential other start codon was retained downstream, but we did not detect any significant transcription of the newly created open reading frame, suggesting that the inserted gene is not functional. Besides, the insertion site is located in a putative RecQ helicase gene, truncating the C-terminal domain of the protein. The truncated helicase is expressed during infection of the host, together with other homologous telomeric helicases. This unusual mutational event altered two genes: the integrated HE gene subsequently lost its homing activity, while its insertion created a truncated version of an existing gene, possibly altering its function. As the insertion is absent in other field isolates, suggesting that it is recent, the *U. maydis* 521 reference strain offers a snapshot of this singular mutational event.
