## Supplementary Table S1 for "The insertion of a mitochondrial selfish element into the nuclear genome and its consequences"

# Supplementary Table S1: Homology search results using UMAG_11064 as a query on NCBI non-redundant nucleotide database, using BlastN.
Name	Description	AlignmentLength	PercentIdentity	HSPexpect
FQ311469.1	Sporisorium reilianum SRZ2 mitochondrial DNA sequence	734	0.869210	0.0
CP010939.1	Sporisorium scitamineum strain SSC39 mitochondrion, complete sequence	644	0.788820	1.34433e-159
LT558140.1	Ustilago bromivora strain UB2112 genome assembly, organelle: mitochondrion	553	0.759494	2.28051e-112
LT558140.1	Ustilago bromivora strain UB2112 genome assembly, organelle: mitochondrion	174	0.833333	2.97682e-41
KX394364.1	Tilletia indica mitochondrion, complete genome	325	0.689231	2.44568e-23
EF536375.1	Tilletia walkeri strain TJ23 mitochondrion, complete genome	325	0.689231	2.44568e-23
DQ993184.1	Tilletia indica strain F11 mitochondrion, complete genome	325	0.689231	2.44568e-23
MH725795.1	Termitomyces sp. strain Mi166 mitochondrion, complete genome	195	0.743590	8.53627e-23
MK697670.1	Laccaria bicolor mitochondrion, complete genome	195	0.717949	9.73988e-16
KY792993.1	Pithomyces chartarum mitochondrion, complete genome	234	0.692308	3.39955e-15
KP137411.1	Diaporthe longicolla mitochondrion, complete genome	205	0.702439	4.1415e-14
FO906020.1	Leptosphaeria maculans lepidii ibcn84_scaffold00004 complete sequence	235	0.689362	4.1415e-14
FO905608.1	Leptosphaeria biglobosa brassicae b35_scaffold00056 complete sequence	237	0.691983	1.44553e-13
FO906979.1	Leptosphaeria maculans brassicae wa74_scaffold00107 complete sequence	238	0.693277	1.44553e-13
MK026450.1	Endoconidiophora resinifera strain WIN(M)1409A mitochondrion, complete genome	203	0.694581	5.04538e-13
MK026449.1	Endoconidiophora resinifera strain WIN(M)1410B mitochondrion, complete genome	203	0.694581	5.04538e-13
MH551223.1	Endoconidiophora resinifera strain WIN(M)79 mitochondrion, partial genome	203	0.694581	5.04538e-13
MK012641.1	Endoconidiophora resinifera strain WIN(M)1411 mitochondrion, complete genome	203	0.694581	5.04538e-13
HF546977.1	Rhizoctonia solani strain AG-1 IB complete mitochondrial genome, isolate 7/3/14	168	0.714286	5.04538e-13
MK550697.1	Dactylella sp. strain YMF1.01838 mitochondrion, complete genome	193	0.709845	6.14653e-12
KU196782.1	Absidia glauca strain CBS 101.48 mitochondrion, complete genome	127	0.740157	7.48801e-11
NC_041248.1	Drechslerella brochopaga mitochondrion, complete genome	180	0.705556	2.61357e-10
MK550698.1	Drechslerella brochopaga mitochondrion, complete genome	180	0.705556	2.61357e-10
JF799107.1	Flammulina velutipes mitochondrion, complete genome	78	0.820513	2.61357e-10
JF799107.1	Flammulina velutipes mitochondrion, complete genome	169	0.710059	4.72545e-07
JN190940.1	Flammulina velutipes strain 4019-20 mitochondrion, complete genome	78	0.820513	2.61357e-10
JN190940.1	Flammulina velutipes strain 4019-20 mitochondrion, complete genome	169	0.710059	4.72545e-07
NC_041489.1	Cordyceps cicadae strain CCAD02 mitochondrion, complete genome	179	0.692737	3.18398e-09
MH922223.1	Cordyceps cicadae strain CCAD02 mitochondrion, complete genome	179	0.692737	3.18398e-09
XM_002838486.1	Tuber melanosporum Mel28 hypothetical protein (GSTUM_00001094001) mRNA, complete cds	190	0.689474	1.11132e-08
JX185564.1	Ceratocystis cacaofunesta mitochondrion, complete genome	163	0.705521	3.87889e-08
AY863211.1	Mortierella verticillata mitochondrion, complete genome	209	0.674641	3.87889e-08
KY644696.1	Esteya vermicola culture CBS:115803 mitochondrion, complete genome	179	0.692737	1.35386e-07
JN088164.1	Peltigera malacea mitochondrion, complete genome	90	0.788889	1.35386e-07
MK820635.1	Drechslerella brochopaga mitochondrion, complete genome	180	0.694444	1.35386e-07
KX885101.1	Colletotrichum siamense strain LQ22 mitochondrion, complete genome	82	0.804878	1.35386e-07
KX885098.1	Colletotrichum siamense strain ZH02 mitochondrion, complete genome	82	0.804878	1.35386e-07
JX271275.1	Agaricus bisporus var. bisporus H97 mitochondrion, complete genome	197	0.680203	4.72545e-07
EU314927.1	Agaricus bisporus cytochrome c oxidase subunit 1 (cox1) gene, complete cds; mitochondrial	197	0.680203	4.72545e-07
KY622006.1	Ophiocordyceps sinensis mitochondrion, complete genome	172	0.703488	4.72545e-07
KT428651.1	Cryphonectria parasitica mitochondrion, complete genome	176	0.693182	1.64934e-06
KR139916.1	Hirsutella minnesotensis strain 3608 mitochondrion, complete genome	88	0.761364	5.75678e-06
FJ544540.1	Fusarium cf. heterosporum DAOM 235643 isolate HY054 cytochrome oxidase subunit 1 (cox1) gene, partial sequence; potential numt	83	0.771084	5.75678e-06
FJ590550.1	Mortierella hyalina isolate Cr52 cytochrome oxidase subunit I (COI) gene, partial cds; mitochondrial	177	0.677966	2.00931e-05
GQ503098.1	Mortierella hyalina isolate Cr49 cytochrome oxidase subunit 1 (cox1) gene, exons and partial cds; and homing endonuclease gene, complete cds; mitochondrial	177	0.677966	2.00931e-05
FJ590544.1	Mortierella minutissima isolate Cr11 cytochrome oxidase subunit I (COI) gene, partial cds; mitochondrial	89	0.752809	2.00931e-05
FJ544539.1	Fusarium concolor isolate HY053 cytochrome oxidase subunit 1 (cox1) gene, introns 3 and 4b; potential numt	83	0.759036	7.01319e-05
