## Supplementary Table S2 for "The insertion of a mitochondrial selfish element into the nuclear genome and its consequences"

# Supplementary Table S2: Homology search results using UMAG_11064 as a query on NCBI non-redundant protein database, using BlastP.
Name	Description	AlignmentLength	PercentIdentity	HSPexpect
AYE93197.1	hypothetical protein C0995_000027 [Termitomyces sp.]	229	0.489083	1.10227e-68
YP_009486022.1	hypothetical protein, partial [Cantharellus appalachiensis]	228	0.495614	3.58354e-68
YP_007476131.1	hypothetical protein, partial [Cantharellus cibarius]	225	0.488889	3.58531e-68
XP_024332859.1	hypothetical protein POSPLADRAFT_1161136 [Postia placenta MAD-698-R-SB12]	226	0.500000	6.05557e-68
YP_009653019.1	GIY-YIG endonuclease, partial [Laccaria bicolor]	228	0.504386	9.10036e-67
YP_009652939.1	GIY-YIG endonuclease, partial [Taiwanofungus camphoratus]	229	0.475983	6.80251e-66
YP_009486063.1	hypothetical protein, partial [Cantharellus lutescens]	228	0.469298	2.40588e-64
AFP72262.1	I-AbiIII-P, partial [Agaricus bisporus var. bisporus H97]	232	0.465517	3.69107e-62
ABY85436.1	homing endonuclease, partial [Agaricus bisporus]	232	0.465517	3.81291e-62
CCQ18557.1	intronic ORF at intron 1 of cox1, partial [Ganoderma lucidum]	226	0.442478	1.06627e-61
AWJ63772.1	GIY-YIG endonuclease, partial [Ganoderma sp.]	226	0.442478	1.10411e-61
YP_009440958.1	GIY-YIG endonuclease [Absidia glauca]	224	0.473214	1.61834e-61
AQU12799.1	hypothetical protein [Thelephora ganbajun]	228	0.482456	1.82136e-61
YP_009493102.1	GIY-YIG endonuclease, partial [Ganoderma leucocontextum]	226	0.442478	1.25719e-60
QCW06875.1	hypothetical protein [Drechslerella brochopaga]	227	0.471366	8.25065e-60
YP_009487237.1	hypothetical protein, partial [Russula foetens]	228	0.456140	1.17987e-59
YP_008080560.1	intronic ORF, partial [Flammulina velutipes]	237	0.443038	7.25183e-59
YP_009568395.1	hypothetical protein [Arthrobotrys oligospora]	228	0.456140	1.05194e-58
YP_009574353.1	hypothetical protein, partial [Arthrobotrys musiformis]	228	0.469298	1.22944e-58
YP_009493045.1	GIY-YIG endonuclease, partial [Ganoderma tsugae]	226	0.433628	8.53103e-58
OAQ22031.1	hypothetical protein K457DRAFT_85414 [Mortierella elongata AG-77]	227	0.462555	7.37083e-57
YP_009317074.1	GIY-YIG endonuclease, partial [Pestalotiopsis fici]	227	0.471366	8.6299e-56
YP_009558595.1	hypothetical protein, partial [Conidiobolus heterosporus]	226	0.424779	1.79134e-55
YP_009162967.1	hypothetical protein, partial [Phycomyces blakesleeanus]	224	0.455357	2.55956e-55
YP_009415172.1	hypothetical protein, partial [Pithomyces chartarum]	226	0.469027	4.06376e-55
YP_009228316.1	hypothetical protein, partial [Fusarium mangiferae]	226	0.460177	4.727e-55
NP_803525.1	orf325 [Monoblepharella sp. JEL15]	233	0.459227	6.49581e-55
XP_002838532.1	hypothetical protein [Tuber melanosporum Mel28]	221	0.466063	2.95065e-54
YP_203352.1	orf341 [Mortierella verticillata]	228	0.447368	1.29657e-53
YP_009136845.1	GIY-YIG endonuclease [Fusarium culmorum]	226	0.455752	1.88193e-53
YP_009112058.1	GIY-YIG endonuclease [Fusarium gerlachii]	226	0.451327	1.02355e-52
YP_009327803.1	hypothetical protein, partial [Epichloe typhina]	229	0.445415	1.0915e-52
YP_009327860.1	hypothetical protein, partial [Epichloe festucae]	229	0.445415	1.11526e-52
AKM98015.1	hypothetical protein, partial [Fusarium temperatum]	226	0.455752	1.9168e-52
YP_001249324.1	GIY endonuclease, partial [Fusarium graminearum]	226	0.451327	2.09544e-52
YP_009240544.1	GIY-YIG endonuclease [Pyronema omphalodes]	230	0.434783	2.64314e-52
CDL73507.1	GIY endonuclease (Fragment) n1 TaxGibberella zeae PH-1 RepIDA5J057_GIBZE [Fusarium culmorum CS7071]	226	0.455752	3.64587e-52
KIH86269.1	cytochrome oxidase subunit 1 [Sporothrix brasiliensis 5110]	233	0.454936	8.31835e-52
ATI20557.1	GIY-YIG endonuclease, partial [Ophiognomonia clavigignenti-juglandacearum]	227	0.436123	1.94794e-51
YP_007507066.1	GIY endonuclease [Ceratocystis cacaofunesta]	228	0.447368	4.70156e-51
ATI20471.1	GIY-YIG endonuclease [Juglanconis juglandina]	226	0.438053	5.42617e-51
RYE15253.1	hypothetical protein EOP34_03945 [Rickettsiales bacterium]	224	0.441964	7.90418e-51
YP_005351177.1	orf966 [Peltigera malacea]	226	0.442478	1.35013e-50
CDL72504.1	GIY endonuclease (Fragment) n1 TaxGibberella zeae PH-1 RepIDA5J057_GIBZE [Fusarium pseudograminearum CS3220]	228	0.442982	1.71383e-50
WP_117224947.1	hypothetical protein [Staphylococcus aureus]	222	0.459459	1.58319e-49
ATQ37165.1	GIY endonuclease, partial [Colletotrichum lindemuthianum]	245	0.420408	1.89351e-49
YP_009003971.1	GIY endonuclease [Colletotrichum lindemuthianum]	245	0.420408	2.26716e-49
YP_009577891.1	GIY-YIG endonuclease, partial [Cordyceps cicadae]	229	0.449782	1.9542e-48
CCO27435.1	LAGLIDADG endonuclease, partial [Rhizoctonia solani AG-1 IB]	138	0.550725	6.27863e-48
YP_005351218.1	orf1005, partial [Peltigera membranacea]	228	0.421053	1.03021e-47
WP_095325038.1	hypothetical protein [Staphylococcus pasteuri]	228	0.385965	2.15313e-46
YP_009348219.1	cytochrome c oxidase subunit 1 [Pseudogymnoascus destructans]	226	0.438053	1.56629e-45
PAK80249.1	hypothetical protein B8W85_12090, partial [Lactobacillus kefiri]	228	0.385965	1.56931e-45
QBM09690.1	hypothetical protein [Dactylella sp.]	178	0.455056	8.68892e-43
AGS44110.1	hypothetical protein, partial [Yarrowia lipolytica]	226	0.415929	2.10083e-41
NP_075430.2	COX1-i1 protein [Yarrowia lipolytica]	226	0.415929	8.05765e-41
WP_107768562.1	hypothetical protein [Nocardioides terrigena]	194	0.427835	5.08768e-39
RYE16111.1	hypothetical protein EOP34_00345 [Rickettsiales bacterium]	189	0.428571	2.14339e-38
QCQ69118.1	hypothetical protein [Powellomyces hirtus]	225	0.391111	2.59366e-37
YP_008854740.1	hypothetical protein Gasi_Mp30, partial [Ganoderma sinense]	134	0.470149	3.34444e-36
YP_009364328.1	hypothetical protein [Ophiocordyceps sinensis]	159	0.471698	5.18218e-36
ACZ73402.1	homing endonuclease [Mortierella hyalina]	130	0.476923	1.92219e-29
ALD61554.1	cytochrome oxidase subunit 1, partial [Colletotrichum orbiculare]	122	0.508197	9.78207e-28
QBM31542.1	hypothetical protein [Arthrobotrys musiformis]	159	0.383648	1.12573e-24
YP_009543492.1	GIY-YIG endonuclease [Coniothyrium glycines]	157	0.375796	1.83193e-21
YP_009543492.1	GIY-YIG endonuclease [Coniothyrium glycines]	64	0.593750	1.46814e-12
RYE16056.1	hypothetical protein EOP34_00005, partial [Rickettsiales bacterium]	69	0.623188	2.38833e-19
YP_007475418.1	hypothetical protein, partial [Microbotryum cf. violaceum BFL-2013]	72	0.597222	4.17291e-19
QBM31540.1	hypothetical protein, partial [Arthrobotrys musiformis]	65	0.600000	7.61867e-16
YP_009072328.1	GIY-YIG endonuclease [Sclerotinia borealis]	159	0.358491	9.96154e-16
YP_009072328.1	GIY-YIG endonuclease [Sclerotinia borealis]	61	0.639344	2.74285e-14
YP_009443018.1	putative GIY-YIG endonuclease [Rhodotorula mucilaginosa]	88	0.477273	1.30591e-15
PDQ10754.1	hypothetical protein CKK21_26345, partial [Enterobacter cloacae]	33	0.969697	1.32041e-12
YP_009443019.1	hypothetical protein [Rhodotorula mucilaginosa]	116	0.327586	3.09552e-12
YP_007374859.1	hypothetical protein PRA_mt0004 [Phlebia radiata]	94	0.329787	6.47573e-09
AEF33883.1	intronic ORF [Flammulina velutipes]	96	0.302083	1.96244e-08
