## Supplementary Table S4 for "The insertion of a mitochondrial selfish element into the nuclear genome and its consequences"

# Supplementary Table S4: Homology search results using U. maydis cox1 intron 6 as a query on a NCBI non-redundant protein database, using BlastX.
Name	Description	AlignmentLength	PercentIdentity	HSPexpect
YP_009493109.1	LAGLIDADG endonuclease, partial [Ganoderma leucocontextum]	169	0.633136	2.69107e-77
YP_009493109.1	LAGLIDADG endonuclease, partial [Ganoderma leucocontextum]	75	0.600000	2.69107e-77
YP_009493109.1	LAGLIDADG endonuclease, partial [Ganoderma leucocontextum]	51	0.490196	2.69107e-77
YP_009493109.1	LAGLIDADG endonuclease, partial [Ganoderma leucocontextum]	38	0.552632	2.69107e-77
AWJ63809.1	LAGLIDADG endonuclease, partial [Ganoderma lucidum]	169	0.627219	4.51848e-77
AWJ63809.1	LAGLIDADG endonuclease, partial [Ganoderma lucidum]	68	0.617647	4.51848e-77
AWJ63809.1	LAGLIDADG endonuclease, partial [Ganoderma lucidum]	51	0.509804	4.51848e-77
AWJ63809.1	LAGLIDADG endonuclease, partial [Ganoderma lucidum]	34	0.588235	4.51848e-77
YP_008854750.1	hypothetical protein Gasi_Mp40, partial [Ganoderma sinense]	169	0.639053	5.46197e-76
YP_008854750.1	hypothetical protein Gasi_Mp40, partial [Ganoderma sinense]	51	0.529412	5.46197e-76
YP_008854750.1	hypothetical protein Gasi_Mp40, partial [Ganoderma sinense]	67	0.522388	5.46197e-76
YP_008854750.1	hypothetical protein Gasi_Mp40, partial [Ganoderma sinense]	25	0.720000	5.46197e-76
YP_009493167.1	LAGLIDADG endonuclease, partial [Ganoderma calidophilum]	169	0.615385	2.96996e-73
YP_009493167.1	LAGLIDADG endonuclease, partial [Ganoderma calidophilum]	67	0.626866	2.96996e-73
YP_009493167.1	LAGLIDADG endonuclease, partial [Ganoderma calidophilum]	51	0.450980	2.96996e-73
YP_009493167.1	LAGLIDADG endonuclease, partial [Ganoderma calidophilum]	25	0.680000	2.96996e-73
QEG56976.1	LAGLIDADG homing endonuclease [Porodaedalea pini]	177	0.485876	6.59088e-59
QEG56976.1	LAGLIDADG homing endonuclease [Porodaedalea pini]	88	0.431818	6.59088e-59
QEG56976.1	LAGLIDADG homing endonuclease [Porodaedalea pini]	72	0.527778	6.59088e-59
QEG56976.1	LAGLIDADG homing endonuclease [Porodaedalea pini]	15	0.733333	6.59088e-59
EKC97180.1	endonuclease [Trichosporon asahii var. asahii CBS 8904]	171	0.479532	6.1536e-50
EKC97180.1	endonuclease [Trichosporon asahii var. asahii CBS 8904]	69	0.608696	6.1536e-50
EKC97180.1	endonuclease [Trichosporon asahii var. asahii CBS 8904]	54	0.351852	6.1536e-50
EKC97180.1	endonuclease [Trichosporon asahii var. asahii CBS 8904]	12	0.666667	6.1536e-50
YP_009573164.1	hypothetical protein, partial [Aspergillus pseudoglaucus]	173	0.433526	6.2403e-47
YP_009573164.1	hypothetical protein, partial [Aspergillus pseudoglaucus]	72	0.486111	6.2403e-47
YP_009573164.1	hypothetical protein, partial [Aspergillus pseudoglaucus]	49	0.408163	6.2403e-47
YP_009573164.1	hypothetical protein, partial [Aspergillus pseudoglaucus]	15	0.666667	6.2403e-47
AVD96805.1	double-motif LAGLIDADG homing endonuclease, partial [Ophiostoma novo-ulmi subsp. novo-ulmi]	175	0.400000	2.48126e-46
AVD96805.1	double-motif LAGLIDADG homing endonuclease, partial [Ophiostoma novo-ulmi subsp. novo-ulmi]	71	0.549296	2.48126e-46
AVD96805.1	double-motif LAGLIDADG homing endonuclease, partial [Ophiostoma novo-ulmi subsp. novo-ulmi]	50	0.420000	2.48126e-46
AVD96805.1	double-motif LAGLIDADG homing endonuclease, partial [Ophiostoma novo-ulmi subsp. novo-ulmi]	38	0.473684	2.48126e-46
KIH86267.1	LAGLIDADG endonuclease [Sporothrix brasiliensis 5110]	175	0.388571	4.06448e-45
KIH86267.1	LAGLIDADG endonuclease [Sporothrix brasiliensis 5110]	71	0.549296	4.06448e-45
KIH86267.1	LAGLIDADG endonuclease [Sporothrix brasiliensis 5110]	51	0.431373	4.06448e-45
KIH86267.1	LAGLIDADG endonuclease [Sporothrix brasiliensis 5110]	27	0.555556	4.06448e-45
QDG01207.1	LAGLIDADG endonuclease, partial [Scytalidium sp.]	175	0.428571	1.90811e-44
QDG01207.1	LAGLIDADG endonuclease, partial [Scytalidium sp.]	65	0.569231	1.90811e-44
QDG01207.1	LAGLIDADG endonuclease, partial [Scytalidium sp.]	50	0.400000	1.90811e-44
QDG01207.1	LAGLIDADG endonuclease, partial [Scytalidium sp.]	15	0.466667	1.90811e-44
YP_007507072.1	intronic ORf at intron 7 of cox1 [Ceratocystis cacaofunesta]	179	0.413408	1.90873e-44
YP_007507072.1	intronic ORf at intron 7 of cox1 [Ceratocystis cacaofunesta]	65	0.523077	1.90873e-44
YP_007507072.1	intronic ORf at intron 7 of cox1 [Ceratocystis cacaofunesta]	50	0.460000	1.90873e-44
YP_007507072.1	intronic ORf at intron 7 of cox1 [Ceratocystis cacaofunesta]	21	0.571429	1.90873e-44
YP_313626.1	LAGLIDADG endonuclease [Epidermophyton floccosum]	175	0.377143	4.95936e-44
YP_313626.1	LAGLIDADG endonuclease [Epidermophyton floccosum]	67	0.597015	4.95936e-44
YP_313626.1	LAGLIDADG endonuclease [Epidermophyton floccosum]	51	0.392157	4.95936e-44
YP_313626.1	LAGLIDADG endonuclease [Epidermophyton floccosum]	15	0.666667	4.95936e-44
YP_008474999.1	hypothetical protein, partial [Clavispora lusitaniae]	176	0.431818	1.19393e-43
YP_008474999.1	hypothetical protein, partial [Clavispora lusitaniae]	70	0.485714	1.19393e-43
YP_008474999.1	hypothetical protein, partial [Clavispora lusitaniae]	49	0.428571	1.19393e-43
YP_008474999.1	hypothetical protein, partial [Clavispora lusitaniae]	30	0.500000	1.19393e-43
QCQ69106.1	LAGLIDADG endonuclease [Powellomyces hirtus]	170	0.470588	3.07694e-43
QCQ69106.1	LAGLIDADG endonuclease [Powellomyces hirtus]	51	0.431373	3.07694e-43
QCQ69106.1	LAGLIDADG endonuclease [Powellomyces hirtus]	48	0.437500	3.07694e-43
QCQ69106.1	LAGLIDADG endonuclease [Powellomyces hirtus]	74	0.418919	1.47287e-07
YP_009550017.1	Putative LAGLIDADG endonuclease [Podospora comata]	170	0.411765	2.44362e-42
YP_009550017.1	Putative LAGLIDADG endonuclease [Podospora comata]	68	0.500000	2.44362e-42
YP_009550017.1	Putative LAGLIDADG endonuclease [Podospora comata]	50	0.420000	2.44362e-42
YP_009550017.1	Putative LAGLIDADG endonuclease [Podospora comata]	38	0.394737	2.44362e-42
AKM98018.1	hypothetical protein, partial [Fusarium temperatum]	175	0.400000	2.6941e-42
AKM98018.1	hypothetical protein, partial [Fusarium temperatum]	71	0.521127	2.6941e-42
AKM98018.1	hypothetical protein, partial [Fusarium temperatum]	50	0.420000	2.6941e-42
AKM98018.1	hypothetical protein, partial [Fusarium temperatum]	26	0.461538	2.6941e-42
YP_008757703.1	LAGLIDADG, partial [Fusarium circinatum]	175	0.400000	1.00077e-41
YP_008757703.1	LAGLIDADG, partial [Fusarium circinatum]	70	0.528571	1.00077e-41
YP_008757703.1	LAGLIDADG, partial [Fusarium circinatum]	50	0.420000	1.00077e-41
YP_008757703.1	LAGLIDADG, partial [Fusarium circinatum]	26	0.461538	1.00077e-41
CDL73318.1	LAGLIDADG endonuclease (Fragment) n1 TaxGibberella zeae PH-1 RepIDA5J064_GIBZE [Fusarium pseudograminearum CS5834]	175	0.377143	1.26667e-41
CDL73318.1	LAGLIDADG endonuclease (Fragment) n1 TaxGibberella zeae PH-1 RepIDA5J064_GIBZE [Fusarium pseudograminearum CS5834]	71	0.549296	1.26667e-41
CDL73318.1	LAGLIDADG endonuclease (Fragment) n1 TaxGibberella zeae PH-1 RepIDA5J064_GIBZE [Fusarium pseudograminearum CS5834]	50	0.420000	1.26667e-41
CDL73318.1	LAGLIDADG endonuclease (Fragment) n1 TaxGibberella zeae PH-1 RepIDA5J064_GIBZE [Fusarium pseudograminearum CS5834]	38	0.394737	1.26667e-41
YP_001249331.1	LAGLIDADG endonuclease, partial [Fusarium graminearum]	175	0.377143	1.82978e-41
YP_001249331.1	LAGLIDADG endonuclease, partial [Fusarium graminearum]	71	0.549296	1.82978e-41
YP_001249331.1	LAGLIDADG endonuclease, partial [Fusarium graminearum]	50	0.420000	1.82978e-41
YP_001249331.1	LAGLIDADG endonuclease, partial [Fusarium graminearum]	38	0.394737	1.82978e-41
CDL72512.1	LAGLIDADG endonuclease (Fragment) n1 TaxGibberella zeae PH-1 RepIDA5J064_GIBZE [Fusarium pseudograminearum CS3220]	175	0.377143	2.47107e-41
CDL72512.1	LAGLIDADG endonuclease (Fragment) n1 TaxGibberella zeae PH-1 RepIDA5J064_GIBZE [Fusarium pseudograminearum CS3220]	71	0.549296	2.47107e-41
CDL72512.1	LAGLIDADG endonuclease (Fragment) n1 TaxGibberella zeae PH-1 RepIDA5J064_GIBZE [Fusarium pseudograminearum CS3220]	51	0.411765	2.47107e-41
CDL72512.1	LAGLIDADG endonuclease (Fragment) n1 TaxGibberella zeae PH-1 RepIDA5J064_GIBZE [Fusarium pseudograminearum CS3220]	38	0.394737	2.47107e-41
YP_009112065.1	LAGLIDADG endonuclease [Fusarium gerlachii]	175	0.377143	5.7737e-41
YP_009112065.1	LAGLIDADG endonuclease [Fusarium gerlachii]	70	0.542857	5.7737e-41
YP_009112065.1	LAGLIDADG endonuclease [Fusarium gerlachii]	50	0.420000	5.7737e-41
YP_009112065.1	LAGLIDADG endonuclease [Fusarium gerlachii]	38	0.394737	5.7737e-41
QBM09700.1	hypothetical protein [Dactylella sp.]	175	0.417143	9.55781e-41
QBM09700.1	hypothetical protein [Dactylella sp.]	65	0.476923	9.55781e-41
QBM09700.1	hypothetical protein [Dactylella sp.]	56	0.446429	9.55781e-41
QBM09700.1	hypothetical protein [Dactylella sp.]	28	0.500000	9.55781e-41
YP_009364336.1	LAGLIDADG endonuclease, partial [Ophiocordyceps sinensis]	175	0.394286	1.72043e-40
YP_009364336.1	LAGLIDADG endonuclease, partial [Ophiocordyceps sinensis]	63	0.523810	1.72043e-40
YP_009364336.1	LAGLIDADG endonuclease, partial [Ophiocordyceps sinensis]	50	0.440000	1.72043e-40
YP_009364336.1	LAGLIDADG endonuclease, partial [Ophiocordyceps sinensis]	26	0.500000	1.72043e-40
YP_008475104.1	putative LAGLIDADG endonuclease, partial [Wickerhamomyces pijperi]	172	0.383721	3.24904e-40
YP_008475104.1	putative LAGLIDADG endonuclease, partial [Wickerhamomyces pijperi]	43	0.558140	3.24904e-40
YP_008475104.1	putative LAGLIDADG endonuclease, partial [Wickerhamomyces pijperi]	56	0.482143	3.24904e-40
YP_008475104.1	putative LAGLIDADG endonuclease, partial [Wickerhamomyces pijperi]	29	0.517241	3.24904e-40
ATI20561.1	LAGLIDADG endonuclease, partial [Ophiognomonia clavigignenti-juglandacearum]	175	0.405714	3.57952e-40
ATI20561.1	LAGLIDADG endonuclease, partial [Ophiognomonia clavigignenti-juglandacearum]	65	0.492308	3.57952e-40
ATI20561.1	LAGLIDADG endonuclease, partial [Ophiognomonia clavigignenti-juglandacearum]	51	0.450980	3.57952e-40
ATI20561.1	LAGLIDADG endonuclease, partial [Ophiognomonia clavigignenti-juglandacearum]	29	0.551724	3.57952e-40
YP_009327806.1	hypothetical protein, partial [Epichloe typhina]	175	0.377143	3.79776e-39
YP_009327806.1	hypothetical protein, partial [Epichloe typhina]	62	0.532258	3.79776e-39
YP_009327806.1	hypothetical protein, partial [Epichloe typhina]	50	0.380000	3.79776e-39
YP_009327806.1	hypothetical protein, partial [Epichloe typhina]	38	0.394737	3.79776e-39
NP_043736.1	hypothetical protein AlmafMp17, partial [Allomyces macrogynus]	171	0.403509	6.99761e-39
NP_043736.1	hypothetical protein AlmafMp17, partial [Allomyces macrogynus]	54	0.444444	6.99761e-39
NP_043736.1	hypothetical protein AlmafMp17, partial [Allomyces macrogynus]	64	0.500000	6.99761e-39
NP_043736.1	hypothetical protein AlmafMp17, partial [Allomyces macrogynus]	20	0.500000	6.99761e-39
QEG57203.1	LAGLIDADG homing endonuclease [Schizopora paradoxa]	171	0.485380	1.06868e-38
QEG57203.1	LAGLIDADG homing endonuclease [Schizopora paradoxa]	58	0.568966	2.20489e-12
QEG57203.1	LAGLIDADG homing endonuclease [Schizopora paradoxa]	51	0.352941	3.8296e-08
YP_008964981.1	LAGLIDADG endonuclease [Annulohypoxylon stygium]	175	0.411429	4.12382e-38
YP_008964981.1	LAGLIDADG endonuclease [Annulohypoxylon stygium]	60	0.500000	4.12382e-38
YP_008964981.1	LAGLIDADG endonuclease [Annulohypoxylon stygium]	51	0.392157	4.12382e-38
YP_008964981.1	LAGLIDADG endonuclease [Annulohypoxylon stygium]	29	0.517241	4.12382e-38
YP_008475130.1	putative LAGLIDADG endonuclease, partial [Cyberlindnera suaveolens]	172	0.377907	3.01991e-37
YP_008475130.1	putative LAGLIDADG endonuclease, partial [Cyberlindnera suaveolens]	51	0.470588	3.01991e-37
YP_008475130.1	putative LAGLIDADG endonuclease, partial [Cyberlindnera suaveolens]	96	0.333333	3.01991e-37
YP_008475130.1	putative LAGLIDADG endonuclease, partial [Cyberlindnera suaveolens]	16	0.562500	3.01991e-37
BBG67065.1	hypothetical protein, partial [Stropharia rugosoannulata]	172	0.470930	5.93789e-37
BBG67065.1	hypothetical protein, partial [Stropharia rugosoannulata]	62	0.612903	8.97139e-14
BBG67065.1	hypothetical protein, partial [Stropharia rugosoannulata]	50	0.420000	5.86428e-08
YP_003204914.1	endonuclease [Millerozyma farinosa]	168	0.410714	8.47434e-37
YP_003204914.1	endonuclease [Millerozyma farinosa]	53	0.377358	8.47434e-37
YP_003204914.1	endonuclease [Millerozyma farinosa]	75	0.413333	8.47434e-37
YP_003204914.1	endonuclease [Millerozyma farinosa]	17	0.470588	8.47434e-37
YP_009317083.1	LAGLIDADG endonuclease, partial [Pestalotiopsis fici]	174	0.396552	6.89021e-35
YP_009317083.1	LAGLIDADG endonuclease, partial [Pestalotiopsis fici]	82	0.439024	6.89021e-35
YP_009317083.1	LAGLIDADG endonuclease, partial [Pestalotiopsis fici]	50	0.400000	6.89021e-35
YP_009317083.1	LAGLIDADG endonuclease, partial [Pestalotiopsis fici]	15	0.600000	6.89021e-35
YP_008475209.1	hypothetical protein, partial [Wickerhamomyces mucosus]	178	0.353933	6.98507e-34
YP_008475209.1	hypothetical protein, partial [Wickerhamomyces mucosus]	63	0.492063	6.98507e-34
YP_008475209.1	hypothetical protein, partial [Wickerhamomyces mucosus]	36	0.527778	6.98507e-34
YP_008475209.1	hypothetical protein, partial [Wickerhamomyces mucosus]	16	0.687500	6.98507e-34
YP_005351181.1	orf1059, partial [Peltigera malacea]	176	0.420455	8.37457e-34
YP_005351181.1	orf1059, partial [Peltigera malacea]	51	0.372549	8.37457e-34
YP_005351181.1	orf1059, partial [Peltigera malacea]	48	0.333333	8.37457e-34
YP_005351181.1	orf1059, partial [Peltigera malacea]	67	0.507463	3.8578e-10
YP_005351221.1	orf1059, partial [Peltigera membranacea]	175	0.405714	2.10547e-32
YP_005351221.1	orf1059, partial [Peltigera membranacea]	51	0.392157	2.10547e-32
YP_005351221.1	orf1059, partial [Peltigera membranacea]	48	0.333333	2.10547e-32
YP_005351221.1	orf1059, partial [Peltigera membranacea]	67	0.507463	7.56053e-10
AFD95921.1	intron-encoded LAGLIDADG endonuclease family protein [Talaromyces stipitatus]	170	0.405882	1.2736e-31
AFD95921.1	intron-encoded LAGLIDADG endonuclease family protein [Talaromyces stipitatus]	51	0.470588	1.2736e-31
AFD95921.1	intron-encoded LAGLIDADG endonuclease family protein [Talaromyces stipitatus]	29	0.482759	1.2736e-31
YP_008475038.1	putative LAGLIDADG endonuclease, partial [Candida oxycetoniae]	189	0.412698	1.51099e-30
YP_008475038.1	putative LAGLIDADG endonuclease, partial [Candida oxycetoniae]	52	0.480769	1.51099e-30
YP_008475038.1	putative LAGLIDADG endonuclease, partial [Candida oxycetoniae]	68	0.485294	1.1888e-10
YP_008965422.1	LAGLIDADG [Rhynchosporium secalis]	175	0.428571	3.9957e-30
YP_008965422.1	LAGLIDADG [Rhynchosporium secalis]	60	0.533333	2.6826e-09
YP_008965422.1	LAGLIDADG [Rhynchosporium secalis]	51	0.411765	2.02336e-07
YP_008965349.1	LAGLIDADG [Rhynchosporium commune]	175	0.428571	3.9957e-30
YP_008965349.1	LAGLIDADG [Rhynchosporium commune]	60	0.533333	2.80526e-09
YP_008965349.1	LAGLIDADG [Rhynchosporium commune]	51	0.411765	1.97013e-07
YP_008965301.1	LAGLIDADG [Rhynchosporium agropyri]	175	0.428571	4.15932e-30
YP_008965301.1	LAGLIDADG [Rhynchosporium agropyri]	60	0.533333	2.75554e-09
YP_008965301.1	LAGLIDADG [Rhynchosporium agropyri]	51	0.411765	2.02336e-07
QBL02049.1	hypothetical protein, partial [Phlebopus portentosus]	173	0.456647	4.53209e-30
QBL02049.1	hypothetical protein, partial [Phlebopus portentosus]	67	0.537313	1.46631e-12
QBL02049.1	hypothetical protein, partial [Phlebopus portentosus]	40	0.475000	1.45632e-06
AGS44187.1	hypothetical protein H731WILSUA-C_048, partial [Cyberlindnera suaveolens]	172	0.372093	7.89475e-30
AGS44187.1	hypothetical protein H731WILSUA-C_048, partial [Cyberlindnera suaveolens]	51	0.490196	7.89475e-30
AGS44187.1	hypothetical protein H731WILSUA-C_048, partial [Cyberlindnera suaveolens]	16	0.562500	7.89475e-30
AGS44187.1	hypothetical protein H731WILSUA-C_048, partial [Cyberlindnera suaveolens]	43	0.488372	1.48656e-06
YP_009415168.1	hypothetical protein, partial [Pithomyces chartarum]	175	0.417143	4.15161e-29
YP_009415168.1	hypothetical protein, partial [Pithomyces chartarum]	41	0.463415	8.22648e-07
YP_009415168.1	hypothetical protein, partial [Pithomyces chartarum]	61	0.475410	1.01787e-06
AMP88029.1	LAGLIDADG homing endonuclease [Funneliformis mosseae]	146	0.438356	3.18832e-28
AMP88029.1	LAGLIDADG homing endonuclease [Funneliformis mosseae]	42	0.380952	6.01425e-07
CCO27440.1	LAGLIDADG homing endonuclease [Rhizoctonia solani AG-1 IB]	114	0.552632	8.016e-28
CCO27440.1	LAGLIDADG homing endonuclease [Rhizoctonia solani AG-1 IB]	25	0.640000	4.11942e-05
AAY88180.1	hypothetical protein, partial [Candida orthopsilosis]	175	0.400000	1.90046e-27
AAY88180.1	hypothetical protein, partial [Candida orthopsilosis]	43	0.488372	1.90046e-27
AAY88180.1	hypothetical protein, partial [Candida orthopsilosis]	63	0.555556	8.10361e-11
ATI20219.1	LAGLIDADG endonuclease, partial [Juglanconis oblonga]	175	0.417143	2.12415e-27
ATI20219.1	LAGLIDADG endonuclease, partial [Juglanconis oblonga]	63	0.523810	1.26988e-10
ATI20219.1	LAGLIDADG endonuclease, partial [Juglanconis oblonga]	51	0.431373	3.73003e-07
YP_009268523.1	hypothetical protein, partial [Beauveria malawiensis]	175	0.394286	9.62887e-27
YP_009268523.1	hypothetical protein, partial [Beauveria malawiensis]	70	0.542857	2.13104e-12
YP_009268523.1	hypothetical protein, partial [Beauveria malawiensis]	51	0.372549	4.28926e-06
YP_492638.2	endonuclease ai3 [Dictyostelium citrinum]	175	0.377143	1.20832e-26
YP_492638.2	endonuclease ai3 [Dictyostelium citrinum]	42	0.500000	1.20832e-26
YP_492638.2	endonuclease ai3 [Dictyostelium citrinum]	30	0.400000	1.20832e-26
YP_009228318.1	hypothetical protein, partial [Fusarium mangiferae]	173	0.410405	2.41731e-26
YP_009228318.1	hypothetical protein, partial [Fusarium mangiferae]	71	0.535211	5.81627e-12
AFD95985.1	intron-encoded LAGLIDADG endonuclease family protein [Talaromyces marneffei]	175	0.405714	3.29776e-26
AFD95985.1	intron-encoded LAGLIDADG endonuclease family protein [Talaromyces marneffei]	51	0.392157	1.01768e-06
NP_943727.1	COX1-I4, partial [Talaromyces marneffei]	175	0.405714	3.70628e-26
NP_943727.1	COX1-I4, partial [Talaromyces marneffei]	51	0.392157	1.08785e-06
NP_943640.1	putative endonuclease, partial [Candida parapsilosis]	170	0.400000	1.21176e-25
NP_943640.1	putative endonuclease, partial [Candida parapsilosis]	44	0.454545	1.21176e-25
NP_943640.1	putative endonuclease, partial [Candida parapsilosis]	63	0.555556	9.98446e-12
RHW30283.1	hypothetical protein D1B31_23810, partial [Bacillus notoginsengisoli]	148	0.459459	1.55961e-25
RHW30283.1	hypothetical protein D1B31_23810, partial [Bacillus notoginsengisoli]	67	0.537313	1.89239e-12
SBT62518.1	hypothetical protein, partial [Candida orthopsilosis]	175	0.382857	7.69248e-25
SBT62518.1	hypothetical protein, partial [Candida orthopsilosis]	63	0.523810	1.22952e-08
SBT62518.1	hypothetical protein, partial [Candida orthopsilosis]	48	0.395833	2.11089e-06
YP_025838.1	intronic ORF at intron 4 of cox1 [Moniliophthora perniciosa]	175	0.405714	3.27414e-24
YP_025838.1	intronic ORF at intron 4 of cox1 [Moniliophthora perniciosa]	45	0.422222	1.28099e-06
YP_008475295.1	hypothetical protein, partial [[Candida] norvegica]	173	0.393064	2.83823e-22
YP_008475295.1	hypothetical protein, partial [[Candida] norvegica]	51	0.431373	2.83823e-22
YP_008475295.1	hypothetical protein, partial [[Candida] norvegica]	12	0.666667	2.83823e-22
YP_008475295.1	hypothetical protein, partial [[Candida] norvegica]	46	0.478261	1.53905e-07
YP_009558603.1	hypothetical protein, partial [Conidiobolus heterosporus]	150	0.346667	1.15018e-19
ATI20220.1	LAGLIDADG endonuclease [Juglanconis oblonga]	165	0.315152	4.01838e-19
ATI20220.1	LAGLIDADG endonuclease [Juglanconis oblonga]	52	0.403846	4.01838e-19
ATI20220.1	LAGLIDADG endonuclease [Juglanconis oblonga]	19	0.421053	4.01838e-19
QCQ69105.1	LAGLIDADG endonuclease [Powellomyces hirtus]	156	0.442308	4.03524e-19
QCQ69105.1	LAGLIDADG endonuclease [Powellomyces hirtus]	43	0.395349	5.0304e-06
ATI20308.1	LAGLIDADG endonuclease [Juglanconis sp.]	165	0.309091	5.20038e-19
ATI20308.1	LAGLIDADG endonuclease [Juglanconis sp.]	52	0.403846	5.20038e-19
ATI20308.1	LAGLIDADG endonuclease [Juglanconis sp.]	19	0.421053	5.20038e-19
QCW06897.1	hypothetical protein [Drechslerella brochopaga]	162	0.382716	7.73178e-19
RYE17870.1	hypothetical protein EOP45_15025 [Sphingobacteriaceae bacterium]	172	0.343023	8.33883e-19
RYX79701.1	hypothetical protein EON70_00715 [bacterium]	172	0.331395	7.6895e-18
QCW06894.1	hypothetical protein [Drechslerella brochopaga]	166	0.379518	8.5597e-18
QCW06894.1	hypothetical protein [Drechslerella brochopaga]	42	0.380952	8.5597e-18
QCW06894.1	hypothetical protein [Drechslerella brochopaga]	15	0.666667	8.5597e-18
YP_003127078.1	cox1-I2 [Brettanomyces bruxellensis]	167	0.407186	2.24308e-17
YP_009054611.1	hypothetical LAGLIDADG homing endonuclease [Bracteacoccus minor]	170	0.317647	2.25549e-17
YP_009054611.1	hypothetical LAGLIDADG homing endonuclease [Bracteacoccus minor]	44	0.363636	2.25549e-17
NP_074937.1	orf248 [Podospora anserina]	164	0.329268	1.3081e-16
CAA38790.1	Dod COI i12 grp ID protein, partial [Podospora anserina]	164	0.329268	1.38588e-16
YP_009663669.1	hypothetical protein, partial [Dactylella tenuis]	164	0.317073	2.96335e-16
YP_009681242.1	hypothetical protein, partial [Austropuccinia psidii]	94	0.478723	8.63319e-16
AAN04063.1	Orf245 [Amoebidium parasiticum]	171	0.345029	1.13875e-15
YP_009220433.1	hypothetical protein [Ulva fasciata]	155	0.329032	2.8979e-15
YP_203339.1	orf360 [Zancudomyces culisetae]	172	0.337209	3.50801e-15
BBE21033.1	LAGLIDADG homing endonuclease [Ulva ohnoi]	155	0.329032	3.80148e-15
YP_009633153.1	hypothetical protein [Ulva lactuca]	155	0.329032	4.58344e-15
QEG57057.1	LAGLIDADG homing endonuclease [Fomitiporia mediterranea]	149	0.355705	4.63191e-15
QEG57057.1	LAGLIDADG homing endonuclease [Fomitiporia mediterranea]	31	0.548387	4.63191e-15
QEG57057.1	LAGLIDADG homing endonuclease [Fomitiporia mediterranea]	16	0.562500	4.63191e-15
CCO27441.1	LAGLIDADG homing endonuclease [Rhizoctonia solani AG-1 IB]	43	0.651163	4.94658e-15
YP_009054704.1	hypothetical LAGLIDADG homing endonuclease [Pseudomuriella schumacherensis]	169	0.343195	1.43054e-14
EYE89925.1	homing endonuclease [Aspergillus ruber CBS 135680]	69	0.478261	1.54031e-14
EYE89925.1	homing endonuclease [Aspergillus ruber CBS 135680]	44	0.454545	1.54031e-14
EYE89925.1	homing endonuclease [Aspergillus ruber CBS 135680]	53	0.452830	1.14559e-07
EYE89925.1	homing endonuclease [Aspergillus ruber CBS 135680]	47	0.489362	9.94081e-06
YP_003433757.1	hypothetical protein CavifM_p08, partial [Candida viswanathii]	136	0.375000	2.87214e-14
YP_003433757.1	hypothetical protein CavifM_p08, partial [Candida viswanathii]	61	0.409836	4.64264e-08
YP_009184902.1	putative LAGLIDADG homing endonuclease [Jenufa minuta]	146	0.335616	3.45322e-14
YP_009160651.1	LAGLIDADG endonuclease, partial [Hirsutella minnesotensis]	169	0.384615	4.88762e-14
YP_009184707.1	putative LAGLIDADG homing endonuclease [Oogamochlamys gigantea]	166	0.313253	5.30342e-14
BBH42956.1	LAGLIDADG homing endonuclease [Marophrys sp. SRT127]	171	0.286550	1.28636e-13
NP_074936.1	orf117 [Podospora anserina]	118	0.389831	2.03847e-13
NP_074936.1	orf117 [Podospora anserina]	52	0.365385	2.03847e-13
YP_009513843.1	LAGLIDADG endonuclease [Pertusaria propinqua]	176	0.386364	4.91185e-13
AGS44188.1	hypothetical protein H731WILSUA-C_050, partial [Cyberlindnera suaveolens]	159	0.371069	1.54507e-12
KFH98269.1	LAGLIDADG endonuclease [Mortierella verticillata NRRL 6337]	155	0.367742	3.10396e-12
YP_009517195.1	LAGLIDADG homing endonuclease [Blastosporella zonata]	167	0.347305	4.83754e-12
YP_203353.1	orf296 [Mortierella verticillata]	155	0.367742	5.5048e-12
YP_009437725.1	hypothetical protein, partial [[Candida] psychrophila]	178	0.303371	1.05019e-11
NP_150357.1	orf375 [Rhizophydium sp. 136]	165	0.290909	1.29245e-11
NP_150357.1	orf375 [Rhizophydium sp. 136]	44	0.386364	1.29245e-11
NP_150357.1	orf375 [Rhizophydium sp. 136]	17	0.588235	1.29245e-11
AKZ21148.1	LAGLIDADG homing endonuclease [Prasiola crispa]	172	0.290698	1.35633e-11
AGS44341.1	hypothetical protein, partial [Candida albicans]	161	0.341615	1.3618e-11
ABX82567.1	putative site-specific DNA endonuclease [Trebouxia aggregata]	156	0.288462	1.49148e-11
YP_009653021.1	LAGLIDADG 1 endonuclease, partial [Laccaria bicolor]	142	0.366197	1.55833e-11
YP_009653021.1	LAGLIDADG 1 endonuclease, partial [Laccaria bicolor]	34	0.470588	1.55833e-11
YP_009653021.1	LAGLIDADG 1 endonuclease, partial [Laccaria bicolor]	54	0.277778	1.55833e-11
YP_009652944.1	LAGLIDADG endonuclease, partial [Taiwanofungus camphoratus]	161	0.335404	3.00434e-11
YP_009538400.1	putative LAGLIDADG homing endonuclease [Capsosiphon fulvescens]	163	0.282209	3.90002e-11
