## Supplementary Table S5 for "The insertion of a mitochondrial selfish element into the nuclear genome and its consequences"

# Supplementary Table S5: Homology search results using S. reilianum cox1 intron 1 as a query on a NCBI non-redundant protein database, using BlastX.
Name	Description	AlignmentLength	PercentIdentity	HSPexpect
YP_009653019.1	GIY-YIG endonuclease, partial [Laccaria bicolor]	299	0.474916	1.30409e-80
YP_009486022.1	hypothetical protein, partial [Cantharellus appalachiensis]	304	0.453947	4.53592e-77
YP_007476131.1	hypothetical protein, partial [Cantharellus cibarius]	304	0.450658	7.98243e-77
YP_009652939.1	GIY-YIG endonuclease, partial [Taiwanofungus camphoratus]	299	0.451505	6.40868e-76
AFP72262.1	I-AbiIII-P, partial [Agaricus bisporus var. bisporus H97]	300	0.446667	1.55516e-74
YP_009486063.1	hypothetical protein, partial [Cantharellus lutescens]	304	0.444079	6.0925e-74
YP_009440958.1	GIY-YIG endonuclease [Absidia glauca]	296	0.432432	9.53711e-74
ABY85436.1	homing endonuclease, partial [Agaricus bisporus]	300	0.443333	1.06946e-73
AQU12799.1	hypothetical protein [Thelephora ganbajun]	300	0.456667	1.20533e-73
CCQ18557.1	intronic ORF at intron 1 of cox1, partial [Ganoderma lucidum]	295	0.423729	1.23848e-71
AWJ63772.1	GIY-YIG endonuclease, partial [Ganoderma sp.]	295	0.423729	1.44598e-71
YP_009493102.1	GIY-YIG endonuclease, partial [Ganoderma leucocontextum]	295	0.423729	2.762e-71
YP_009162967.1	hypothetical protein, partial [Phycomyces blakesleeanus]	297	0.420875	9.52012e-71
YP_009487237.1	hypothetical protein, partial [Russula foetens]	300	0.436667	2.01719e-70
YP_009493045.1	GIY-YIG endonuclease, partial [Ganoderma tsugae]	295	0.420339	7.45819e-69
YP_008080560.1	intronic ORF, partial [Flammulina velutipes]	304	0.404605	1.42941e-67
YP_009574353.1	hypothetical protein, partial [Arthrobotrys musiformis]	297	0.410774	8.10881e-65
OAQ22031.1	hypothetical protein K457DRAFT_85414 [Mortierella elongata AG-77]	292	0.421233	8.32713e-64
NP_803525.1	orf325 [Monoblepharella sp. JEL15]	321	0.404984	2.28975e-63
YP_009228316.1	hypothetical protein, partial [Fusarium mangiferae]	291	0.419244	2.37539e-63
YP_009415172.1	hypothetical protein, partial [Pithomyces chartarum]	294	0.425170	8.91502e-63
YP_009558595.1	hypothetical protein, partial [Conidiobolus heterosporus]	297	0.387205	1.58874e-62
YP_009240544.1	GIY-YIG endonuclease [Pyronema omphalodes]	299	0.387960	4.7054e-62
KIH86269.1	cytochrome oxidase subunit 1 [Sporothrix brasiliensis 5110]	297	0.410774	5.64647e-62
YP_009136845.1	GIY-YIG endonuclease [Fusarium culmorum]	290	0.410345	2.04084e-61
YP_009577891.1	GIY-YIG endonuclease, partial [Cordyceps cicadae]	297	0.427609	6.88567e-61
YP_009112058.1	GIY-YIG endonuclease [Fusarium gerlachii]	290	0.406897	1.34186e-60
YP_009317074.1	GIY-YIG endonuclease, partial [Pestalotiopsis fici]	307	0.416938	1.49843e-60
YP_001249324.1	GIY endonuclease, partial [Fusarium graminearum]	290	0.406897	2.77532e-60
CDL73507.1	GIY endonuclease (Fragment) n1 TaxGibberella zeae PH-1 RepIDA5J057_GIBZE [Fusarium culmorum CS7071]	290	0.410345	4.28746e-60
YP_009327860.1	hypothetical protein, partial [Epichloe festucae]	297	0.400673	5.27065e-60
YP_009327803.1	hypothetical protein, partial [Epichloe typhina]	297	0.400673	7.01474e-60
AKM98015.1	hypothetical protein, partial [Fusarium temperatum]	290	0.406897	1.13735e-59
CDL72504.1	GIY endonuclease (Fragment) n1 TaxGibberella zeae PH-1 RepIDA5J057_GIBZE [Fusarium pseudograminearum CS3220]	290	0.406897	4.44415e-59
AYE93197.1	hypothetical protein C0995_000027 [Termitomyces sp.]	238	0.449580	3.64913e-58
YP_203352.1	orf341 [Mortierella verticillata]	293	0.402730	2.74142e-57
ATI20471.1	GIY-YIG endonuclease [Juglanconis juglandina]	294	0.387755	1.63629e-56
ATI20557.1	GIY-YIG endonuclease, partial [Ophiognomonia clavigignenti-juglandacearum]	292	0.390411	4.88083e-56
YP_007507066.1	GIY endonuclease [Ceratocystis cacaofunesta]	293	0.402730	5.38494e-55
YP_009003971.1	GIY endonuclease [Colletotrichum lindemuthianum]	306	0.405229	6.47951e-55
ATQ37165.1	GIY endonuclease, partial [Colletotrichum lindemuthianum]	306	0.405229	6.90538e-55
YP_005351177.1	orf966 [Peltigera malacea]	293	0.382253	5.24956e-53
RYE15253.1	hypothetical protein EOP34_03945 [Rickettsiales bacterium]	252	0.404762	1.4282e-52
WP_143443517.1	hypothetical protein [Lactobacillus kefiri]	291	0.371134	5.46719e-52
PAK80249.1	hypothetical protein B8W85_12090, partial [Lactobacillus kefiri]	299	0.371237	6.45903e-52
YP_005351218.1	orf1005, partial [Peltigera membranacea]	292	0.369863	2.34085e-51
WP_142380370.1	hypothetical protein [Staphylococcus pasteuri]	299	0.371237	3.5695e-51
AGS44110.1	hypothetical protein, partial [Yarrowia lipolytica]	292	0.393836	6.22913e-50
YP_009348219.1	cytochrome c oxidase subunit 1 [Pseudogymnoascus destructans]	300	0.390000	8.86208e-50
QCW06875.1	hypothetical protein [Drechslerella brochopaga]	236	0.423729	1.24428e-49
YP_009568395.1	hypothetical protein [Arthrobotrys oligospora]	236	0.411017	3.07842e-49
YP_008854740.1	hypothetical protein Gasi_Mp30, partial [Ganoderma sinense]	203	0.433498	4.06586e-49
NP_075430.2	COX1-i1 protein [Yarrowia lipolytica]	292	0.393836	4.69709e-49
PAK72105.1	hypothetical protein B8W95_11550 [Staphylococcus pasteuri]	255	0.372549	4.11201e-46
WP_117224947.1	hypothetical protein [Staphylococcus aureus]	238	0.411765	1.822e-45
CCO27435.1	LAGLIDADG endonuclease, partial [Rhizoctonia solani AG-1 IB]	147	0.496599	9.64519e-45
YP_004927951.1	cox1-ai1 gene product [Yarrowia deformans]	293	0.348123	1.26951e-42
ACZ73402.1	homing endonuclease [Mortierella hyalina]	198	0.419192	5.61178e-40
ALD61554.1	cytochrome oxidase subunit 1, partial [Colletotrichum orbiculare]	187	0.454545	1.79323e-37
QBM09690.1	hypothetical protein [Dactylella sp.]	190	0.410526	2.02869e-37
RYE16111.1	hypothetical protein EOP34_00345 [Rickettsiales bacterium]	196	0.403061	2.29503e-36
WP_107768562.1	hypothetical protein [Nocardioides terrigena]	197	0.395939	6.49247e-36
QCQ69118.1	hypothetical protein [Powellomyces hirtus]	244	0.381148	2.33784e-35
RUP50157.1	hypothetical protein BC936DRAFT_140162 [Jimgerdemannia flammicorona]	311	0.305466	4.02745e-35
YP_007475418.1	hypothetical protein, partial [Microbotryum cf. violaceum BFL-2013]	133	0.481203	3.0377e-32
QBM31540.1	hypothetical protein, partial [Arthrobotrys musiformis]	124	0.483871	4.117e-32
YP_009364328.1	hypothetical protein [Ophiocordyceps sinensis]	155	0.445161	2.59623e-31
CCO27432.1	LAGLIDADG homing endonuclease [Rhizoctonia solani AG-1 IB]	89	0.629213	2.64231e-30
YP_009443018.1	putative GIY-YIG endonuclease [Rhodotorula mucilaginosa]	150	0.433333	1.018e-28
YP_009072328.1	GIY-YIG endonuclease [Sclerotinia borealis]	123	0.479675	2.87495e-28
YP_009072328.1	GIY-YIG endonuclease [Sclerotinia borealis]	162	0.333333	3.21165e-17
RYE16056.1	hypothetical protein EOP34_00005, partial [Rickettsiales bacterium]	89	0.573034	4.57766e-28
YP_009543492.1	GIY-YIG endonuclease [Coniothyrium glycines]	128	0.445312	3.25296e-26
YP_009543492.1	GIY-YIG endonuclease [Coniothyrium glycines]	164	0.353659	7.29644e-21
QBM31542.1	hypothetical protein [Arthrobotrys musiformis]	164	0.347561	6.03968e-22
YP_008082081.1	GIY-YIG endonuclease family protein [Rhizoctonia solani]	67	0.611940	1.24932e-21
YP_007374858.1	hypothetical protein PRA_mt0002 [Phlebia radiata]	86	0.476744	7.6222e-19
PDQ10754.1	hypothetical protein CKK21_26345, partial [Enterobacter cloacae]	33	0.939394	1.432e-17
QCW06876.1	hypothetical protein [Drechslerella brochopaga]	306	0.245098	8.87055e-13
QBM09691.1	hypothetical protein [Dactylella sp.]	296	0.260135	1.90556e-12
YP_007374859.1	hypothetical protein PRA_mt0004 [Phlebia radiata]	103	0.291262	4.4356e-12
ATI20472.1	GIY-YIG endonuclease [Juglanconis juglandina]	197	0.269036	1.1897e-10
YP_009389068.1	GIY-YIG endonuclease [Sclerotinia sclerotiorum 1980 UF-70]	293	0.242321	1.72998e-10
YP_009059696.1	GIY-YIG endonuclease [Parasitella parasitica]	130	0.346154	6.34032e-10
YP_009445537.1	GIY-YIG endonuclease [Bipolaris cookei]	105	0.323810	3.32108e-08
YP_009344387.1	hypothetical protein, partial [Pleurotus eryngii]	241	0.244813	8.10168e-08
YP_008475127.1	putative GIY endonuclease [Cyberlindnera suaveolens]	141	0.290780	9.71179e-07
KFH98286.1	GIY-YIG endonuclease [Mortierella verticillata NRRL 6337]	170	0.270588	1.21284e-06
YP_009112070.1	GIY-YIG endonuclease [Fusarium gerlachii]	137	0.299270	1.67992e-06
YP_001249336.1	GIY endonuclease, partial [Fusarium graminearum]	137	0.299270	1.76729e-06
ATI20522.1	hypothetical protein [Juglanconis juglandina]	134	0.320896	2.33649e-06
YP_009568430.1	hypothetical protein [Drechslerella brochopaga]	91	0.318681	2.47749e-06
CDL73523.1	GIY endonuclease (Fragment) n1 TaxGibberella zeae PH-1 RepIDA5J069_GIBZE [Fusarium culmorum CS7071]	137	0.299270	2.73581e-06
CDL72518.1	GIY endonuclease (Fragment) n1 TaxGibberella zeae PH-1 RepIDA5J069_GIBZE [Fusarium pseudograminearum CS3220]	137	0.299270	2.95942e-06
WP_132354732.1	helix-turn-helix transcriptional regulator [Photorhabdus sp. MEX20-17]	68	0.294118	3.74963e-06
ESZ90164.1	glycosyltransferase family 20 protein [Sclerotinia borealis F-4128]	168	0.232143	1.1711e-05
EQC01648.1	helix-turn-helix domain-containing protein [Photorhabdus temperata subsp. temperata M1021]	68	0.294118	1.24111e-05
TGO47084.1	hypothetical protein BCON_0294g00040 [Botryotinia convoluta]	168	0.232143	1.27589e-05
TGO44863.1	hypothetical protein BOTNAR_0730g00010 [Botryotinia narcissicola]	168	0.232143	1.34351e-05
TGO74435.1	hypothetical protein BELL_0283g00100 [Botrytis elliptica]	168	0.232143	1.34351e-05
TGO26693.1	hypothetical protein BPAE_0054g00010 [Botrytis paeoniae]	168	0.232143	1.36683e-05
CCD42256.1	glycosyltransferase family 20 protein [Botrytis cinerea T4]	168	0.232143	1.39911e-05
