## Supplementary Table S6 for "The insertion of a mitochondrial selfish element into the nuclear genome and its consequences"

# Supplementary Table S6: Homology search results using S. reilianum cox1 intron 2 as a query on a NCBI non-redundant protein database, using BlastX
Name	Description	AlignmentLength	PercentIdentity	HSPexpect
KNZ71294.1	Intron-encoded DNA endonuclease aI3, partial [Termitomyces sp. J132]	159	0.572327	1.27517e-55
KNZ71294.1	Intron-encoded DNA endonuclease aI3, partial [Termitomyces sp. J132]	86	0.406977	1.27517e-55
KNZ71294.1	Intron-encoded DNA endonuclease aI3, partial [Termitomyces sp. J132]	14	0.785714	1.27517e-55
AVR57723.1	LAGLIDADG homing endonuclease [Termitomyces sp. T132]	156	0.583333	2.05907e-55
AVR57723.1	LAGLIDADG homing endonuclease [Termitomyces sp. T132]	86	0.406977	2.05907e-55
AVR57723.1	LAGLIDADG homing endonuclease [Termitomyces sp. T132]	14	0.785714	2.05907e-55
AYE93199.1	LAGLIDADG homing endonuclease [Termitomyces sp.]	158	0.569620	2.68168e-52
AYE93199.1	LAGLIDADG homing endonuclease [Termitomyces sp.]	87	0.390805	2.68168e-52
AYE93199.1	LAGLIDADG homing endonuclease [Termitomyces sp.]	14	0.785714	2.68168e-52
YP_762695.1	LAGLIDADG endonuclease [Ustilago maydis]	90	0.800000	2.99045e-45
YP_009471414.1	intron-encoded LAGLIDADG endonuclease family protein [Trametes hirsuta]	156	0.564103	4.55014e-45
TIB81190.1	hypothetical protein E3Q20_04487, partial [Wallemia mellicola]	164	0.481707	3.7145e-37
TIB81190.1	hypothetical protein E3Q20_04487, partial [Wallemia mellicola]	81	0.358025	3.7145e-37
TIC09722.1	hypothetical protein E3Q13_04493 [Wallemia mellicola]	160	0.493750	6.40317e-37
TIC09722.1	hypothetical protein E3Q13_04493 [Wallemia mellicola]	81	0.358025	6.40317e-37
TIB83553.1	hypothetical protein E3Q19_04490 [Wallemia mellicola]	160	0.493750	6.45633e-37
TIB83553.1	hypothetical protein E3Q19_04490 [Wallemia mellicola]	81	0.358025	6.45633e-37
TIC19720.1	hypothetical protein E3Q11_04480 [Wallemia mellicola]	160	0.493750	8.91327e-37
TIC19720.1	hypothetical protein E3Q11_04480 [Wallemia mellicola]	81	0.358025	8.91327e-37
TIB96114.1	hypothetical protein E3Q16_04461 [Wallemia mellicola]	160	0.493750	9.52188e-37
TIB96114.1	hypothetical protein E3Q16_04461 [Wallemia mellicola]	81	0.358025	9.52188e-37
TIB67810.1	hypothetical protein E3Q23_04461 [Wallemia mellicola]	160	0.493750	1.8295e-36
TIB67810.1	hypothetical protein E3Q23_04461 [Wallemia mellicola]	81	0.358025	1.8295e-36
YP_009522484.1	LAGLIDADG endonuclease, partial [Hygrophorus russula]	160	0.425000	6.16799e-36
YP_009522484.1	LAGLIDADG endonuclease, partial [Hygrophorus russula]	83	0.421687	6.16799e-36
NP_150342.1	orf203 [Rhizophydium sp. 136]	159	0.509434	2.02813e-35
TIC28632.1	hypothetical protein E3Q09_04415 [Wallemia mellicola]	164	0.481707	5.12483e-35
TIB01581.1	hypothetical protein E3P96_02344 [Wallemia ichthyophaga]	160	0.468750	2.00484e-34
TIB37412.1	hypothetical protein E3P86_02167 [Wallemia ichthyophaga]	160	0.468750	2.02561e-34
YP_009355407.1	LAGLIDADG homing endonuclease-like protein [Coccocarpia palmicola]	156	0.455128	8.39664e-32
YP_009355407.1	LAGLIDADG homing endonuclease-like protein [Coccocarpia palmicola]	84	0.392857	8.39664e-32
YP_009355407.1	LAGLIDADG homing endonuclease-like protein [Coccocarpia palmicola]	17	0.588235	8.39664e-32
YP_009649313.1	LAGLIDADG endonuclease [Rhizopogon vinicolor]	167	0.431138	1.17346e-30
YP_009649313.1	LAGLIDADG endonuclease [Rhizopogon vinicolor]	82	0.451220	1.17346e-30
YP_009649313.1	LAGLIDADG endonuclease [Rhizopogon vinicolor]	14	0.571429	1.17346e-30
YP_008816102.1	putative LAGLIDADG homing endonuclease, partial [Microspora stagnorum]	179	0.407821	1.15833e-28
QDG01205.1	LAGLIDADG endonuclease, partial [Scytalidium sp.]	156	0.442308	1.96172e-28
QDG01205.1	LAGLIDADG endonuclease, partial [Scytalidium sp.]	82	0.353659	1.96172e-28
YP_009577892.1	LAGLIDADG endonuclease, partial [Cordyceps cicadae]	156	0.429487	2.82473e-28
YP_009577892.1	LAGLIDADG endonuclease, partial [Cordyceps cicadae]	82	0.341463	2.82473e-28
YP_009577892.1	LAGLIDADG endonuclease, partial [Cordyceps cicadae]	16	0.625000	2.82473e-28
QEG56971.1	LAGLIDADG homing endonuclease [Porodaedalea pini]	161	0.416149	7.89295e-28
QEG56971.1	LAGLIDADG homing endonuclease [Porodaedalea pini]	86	0.383721	7.89295e-28
NP_074927.1	orf296 [Podospora anserina]	156	0.455128	8.2662e-28
AFD95982.1	intron-encoded LAGLIDADG endonuclease family protein [Talaromyces marneffei]	156	0.429487	1.1483e-27
AFD95982.1	intron-encoded LAGLIDADG endonuclease family protein [Talaromyces marneffei]	82	0.341463	2.59152e-07
NP_943724.1	COX1-I1, partial [Talaromyces marneffei]	156	0.429487	1.36562e-27
NP_943724.1	COX1-I1, partial [Talaromyces marneffei]	82	0.341463	2.54926e-07
YP_009550011.1	Putative intron-encoded endonuclease aI4 precursor, partial [Podospora comata]	156	0.455128	1.43128e-27
YP_009317077.1	LAGLIDADG endonuclease, partial [Pestalotiopsis fici]	156	0.416667	1.81777e-27
YP_009317077.1	LAGLIDADG endonuclease, partial [Pestalotiopsis fici]	84	0.345238	1.81777e-27
YP_009317077.1	LAGLIDADG endonuclease, partial [Pestalotiopsis fici]	14	0.500000	1.81777e-27
AVD96803.1	double-motif LAGLIDADG homing endonuclease, partial [Ophiostoma novo-ulmi subsp. novo-ulmi]	156	0.435897	4.58155e-27
AVD96803.1	double-motif LAGLIDADG homing endonuclease, partial [Ophiostoma novo-ulmi subsp. novo-ulmi]	81	0.333333	4.58155e-27
AQU12801.1	homing endonuclease, partial [Thelephora ganbajun]	165	0.448485	7.4464e-27
YP_009254043.1	hypothetical protein, partial [Hypomyces aurantius]	156	0.423077	1.10674e-26
YP_009254043.1	hypothetical protein, partial [Hypomyces aurantius]	86	0.372093	1.10674e-26
YP_009558596.1	hypothetical protein, partial [Conidiobolus heterosporus]	157	0.433121	2.98791e-26
QCW06877.1	hypothetical protein [Drechslerella brochopaga]	159	0.427673	6.45907e-26
QCW06877.1	hypothetical protein [Drechslerella brochopaga]	80	0.375000	6.45907e-26
QCW06877.1	hypothetical protein [Drechslerella brochopaga]	75	0.386667	1.50599e-10
YP_009487192.1	hypothetical protein, partial [Russula abietina]	156	0.423077	8.62319e-26
YP_009487192.1	hypothetical protein, partial [Russula abietina]	85	0.341176	8.62319e-26
AFD95918.1	intron-encoded LAGLIDADG endonuclease family protein [Talaromyces stipitatus]	157	0.433121	1.6139e-25
AFD95918.1	intron-encoded LAGLIDADG endonuclease family protein [Talaromyces stipitatus]	82	0.317073	8.31157e-07
YP_009652940.1	LAGLIDADG endonuclease, partial [Taiwanofungus camphoratus]	161	0.440994	3.2537e-25
YP_009389070.1	laglidadg endonuclease [Sclerotinia sclerotiorum 1980 UF-70]	156	0.391026	4.05638e-25
YP_009389070.1	laglidadg endonuclease [Sclerotinia sclerotiorum 1980 UF-70]	82	0.378049	4.05638e-25
AWJ63807.1	LAGLIDADG endonuclease, partial [Ganoderma lucidum]	161	0.416149	5.87527e-25
AWJ63807.1	LAGLIDADG endonuclease, partial [Ganoderma lucidum]	68	0.338235	5.87527e-25
BAM16496.1	LAGLIDADG homing endonuclease [Leucocryptos marina]	84	0.404762	9.58246e-25
BAM16496.1	LAGLIDADG homing endonuclease [Leucocryptos marina]	160	0.362500	9.58246e-25
YP_009493159.1	LAGLIDADG endonuclease, partial [Ganoderma calidophilum]	161	0.416149	1.04602e-24
YP_009493159.1	LAGLIDADG endonuclease, partial [Ganoderma calidophilum]	68	0.338235	1.04602e-24
YP_009504192.1	hypothetical protein, partial [Lactarius hatsudake]	156	0.423077	3.66889e-24
YP_009504192.1	hypothetical protein, partial [Lactarius hatsudake]	84	0.309524	2.52284e-07
ATI20474.1	LAGLIDADG endonuclease, partial [Juglanconis juglandina]	156	0.403846	4.09941e-24
YP_009327804.1	hypothetical protein [Epichloe typhina]	156	0.416667	5.2249e-24
YP_009327804.1	hypothetical protein [Epichloe typhina]	83	0.385542	5.2249e-24
YP_009327861.1	hypothetical protein [Epichloe festucae]	156	0.416667	5.62833e-24
YP_009327861.1	hypothetical protein [Epichloe festucae]	83	0.385542	5.62833e-24
PVV01616.1	hypothetical protein BB560_003960, partial [Smittium megazygosporum]	159	0.377358	1.11094e-23
YP_009498182.1	hypothetical protein, partial [Lactarius deliciosus]	159	0.408805	1.54871e-23
YP_009498182.1	hypothetical protein, partial [Lactarius deliciosus]	84	0.309524	1.54871e-23
YP_009172338.1	hypothetical protein [Ulva fasciata]	109	0.449541	1.61789e-23
YP_009172338.1	hypothetical protein [Ulva fasciata]	81	0.382716	1.61789e-23
YP_009172338.1	hypothetical protein [Ulva fasciata]	15	0.600000	1.61789e-23
ATI20215.1	LAGLIDADG endonuclease, partial [Juglanconis oblonga]	156	0.416667	1.64396e-23
ATI20215.1	LAGLIDADG endonuclease, partial [Juglanconis oblonga]	160	0.393750	4.93768e-19
ATI20215.1	LAGLIDADG endonuclease, partial [Juglanconis oblonga]	75	0.306667	4.93768e-19
YP_005088113.1	cox1-i4 gene product, partial [Fusarium solani]	160	0.381250	1.75257e-23
YP_005088111.1	cox1-i2 gene product, partial [Fusarium solani]	156	0.416667	3.45087e-23
ATI20300.1	LAGLIDADG endonuclease [Juglanconis sp.]	156	0.416667	3.63744e-23
ATI20300.1	LAGLIDADG endonuclease [Juglanconis sp.]	75	0.306667	7.04588e-07
YP_009129958.1	LAGLIDADG type homing endonuclease, partial [Ganoderma meredithae]	156	0.410256	5.43925e-23
YP_009568474.1	hypothetical protein [Drechslerella brochopaga]	174	0.402299	5.5333e-23
YP_009568474.1	hypothetical protein [Drechslerella brochopaga]	75	0.386667	5.43353e-12
YP_009568474.1	hypothetical protein [Drechslerella brochopaga]	87	0.367816	5.43353e-12
QEG57200.1	LAGLIDADG homing endonuclease [Schizopora paradoxa]	161	0.428571	1.63142e-22
CDL73134.1	LAGLIDADG endonuclease (Fragment) n1 TaxGibberella zeae PH-1 RepIDA5J059_GIBZE, partial [Fusarium pseudograminearum CS3427]	163	0.386503	2.00835e-22
AKM98016.1	hypothetical protein, partial [Fusarium temperatum]	163	0.374233	2.6852e-22
CDL73312.1	LAGLIDADG endonuclease (Fragment) n1 TaxGibberella zeae PH-1 RepIDA5J059_GIBZE, partial [Fusarium pseudograminearum CS5834]	163	0.386503	3.53773e-22
CDL73221.1	LAGLIDADG endonuclease (Fragment) n1 TaxGibberella zeae PH-1 RepIDA5J059_GIBZE, partial [Fusarium pseudograminearum CS3487]	163	0.386503	4.32836e-22
YP_007507068.1	intronic ORF at intron 3 of cox1 [Ceratocystis cacaofunesta]	159	0.377358	5.42589e-22
YP_007507068.1	intronic ORF at intron 3 of cox1 [Ceratocystis cacaofunesta]	46	0.391304	8.83723e-05
CDL72506.1	LAGLIDADG endonuclease (Fragment) n1 TaxGibberella zeae PH-1 RepIDA5J059_GIBZE, partial [Fusarium pseudograminearum CS3220]	163	0.386503	7.24193e-22
YP_008757701.1	LAGLIDADG, partial [Fusarium circinatum]	163	0.368098	8.59378e-22
YP_009112060.1	LAGLIDADG endonuclease [Fusarium gerlachii]	163	0.380368	2.00756e-21
YP_001249326.1	LAGLIDADG endonuclease, partial [Fusarium graminearum]	163	0.380368	2.22971e-21
YP_009327805.1	hypothetical protein, partial [Epichloe typhina]	176	0.357955	2.67905e-21
CDL73509.1	LAGLIDADG endonuclease (Fragment) n1 TaxGibberella zeae PH-1 RepIDA5J059_GIBZE [Fusarium culmorum CS7071]	163	0.380368	3.02228e-21
YP_009649315.1	LAGLIDADG endonuclease, partial [Rhizopogon vinicolor]	160	0.368750	1.21748e-20
YP_009546960.1	LAGLIDADG endonuclease, partial [Hirsutella thompsonii]	176	0.357955	1.76337e-20
YP_009546960.1	LAGLIDADG endonuclease, partial [Hirsutella thompsonii]	46	0.413043	4.71925e-06
YP_009054683.1	hypothetical LAGLIDADG homing endonuclease [Ourococcus multisporus]	161	0.347826	1.97494e-20
YP_009054683.1	hypothetical LAGLIDADG homing endonuclease [Ourococcus multisporus]	80	0.375000	1.97494e-20
YP_009054683.1	hypothetical LAGLIDADG homing endonuclease [Ourococcus multisporus]	14	0.714286	1.97494e-20
AFD95944.1	intron-encoded LAGLIDADG endonuclease family protein [Aspergillus fischeri]	156	0.391026	3.02048e-20
AFD95944.1	intron-encoded LAGLIDADG endonuclease family protein [Aspergillus fischeri]	84	0.309524	3.02048e-20
AFD95944.1	intron-encoded LAGLIDADG endonuclease family protein [Aspergillus fischeri]	16	0.500000	3.02048e-20
YP_008854745.1	hypothetical protein Gasi_Mp35, partial [Ganoderma sinense]	156	0.397436	5.41059e-20
YP_009493105.1	LAGLIDADG endonuclease, partial [Ganoderma leucocontextum]	180	0.350000	8.30972e-20
TIB71182.1	hypothetical protein E3Q22_04459 [Wallemia mellicola]	94	0.425532	8.6166e-20
TIB71182.1	hypothetical protein E3Q22_04459 [Wallemia mellicola]	81	0.358025	8.6166e-20
YP_009364333.1	hypothetical protein [Ophiocordyceps sinensis]	176	0.335227	8.93231e-20
TIC60173.1	hypothetical protein E3Q01_04478 [Wallemia mellicola]	94	0.425532	9.66572e-20
TIC60173.1	hypothetical protein E3Q01_04478 [Wallemia mellicola]	81	0.358025	9.66572e-20
YP_009029713.1	hypothetical protein, partial [Magnusiomyces capitatus]	151	0.403974	1.33502e-19
CEG84768.1	Putative Orf360 [Rhizopus microsporus]	160	0.362500	1.62616e-19
QEG57056.1	LAGLIDADG homing endonuclease [Fomitiporia mediterranea]	163	0.380368	3.49364e-19
YP_005353060.1	unnamed protein product [Aspergillus fumigatus]	156	0.397436	4.04273e-19
YP_005353060.1	unnamed protein product [Aspergillus fumigatus]	84	0.297619	4.04273e-19
YP_009183711.1	hypothetical protein [Ulva prolifera]	164	0.353659	4.65048e-19
ABY85441.1	homing endonuclease, partial [Agaricus bisporus]	180	0.355556	5.42137e-19
YP_009493049.1	LAGLIDADG endonuclease, partial [Ganoderma tsugae]	162	0.370370	5.46757e-19
YP_009493049.1	LAGLIDADG endonuclease, partial [Ganoderma tsugae]	70	0.328571	7.36302e-05
OTA49159.1	homing endonuclease [Hypoxylon sp. EC38]	160	0.368750	7.18323e-19
YP_203294.1	orf360 [Rhizopus oryzae]	160	0.362500	1.05164e-18
AGN49005.1	LAGLIDADG endonuclease [Botrytis cinerea B05.10]	158	0.354430	1.08568e-18
YP_006303581.1	unnamed protein product [Aspergillus nidulans FGSC A4]	157	0.375796	1.88259e-18
AFD96024.1	intron-encoded LAGLIDADG endonuclease family protein, partial [Aspergillus clavatus]	158	0.367089	2.15746e-18
CAA25371.1	unnamed protein product, partial [Aspergillus nidulans]	158	0.373418	3.43193e-18
YP_009415171.1	hypothetical protein, partial [Pithomyces chartarum]	174	0.333333	4.63527e-18
YP_009487154.1	hypothetical protein, partial [Russula compacta]	158	0.360759	4.94511e-18
YP_009493163.1	LAGLIDADG endonuclease, partial [Ganoderma calidophilum]	180	0.338889	5.31855e-18
YP_009162970.1	hypothetical protein, partial [Phycomyces blakesleeanus]	177	0.344633	5.49137e-18
YP_009652942.1	LAGLIDADG endonuclease, partial [Taiwanofungus camphoratus]	161	0.360248	5.89063e-18
YP_009573162.1	hypothetical protein, partial [Aspergillus pseudoglaucus]	158	0.373418	6.05756e-18
YP_009389054.1	laglidadg endonuclease [Sclerotinia sclerotiorum 1980 UF-70]	158	0.354430	6.73134e-18
PVZ96508.1	hypothetical protein BB558_007616 [Smittium angustum]	137	0.386861	7.86264e-18
YP_009504981.1	LAGLIDADG endonuclease, partial [Lyophyllum shimeji]	149	0.389262	1.1315e-17
YP_009486069.1	hypothetical protein, partial [Cantharellus lutescens]	156	0.352564	1.13485e-17
TKW62235.1	hypothetical protein DI638_09615, partial [Gemella sp.]	160	0.350000	1.52962e-17
YP_009240545.1	LAGLIDADG endonuclease [Pyronema omphalodes]	159	0.345912	1.53447e-17
YP_009522485.1	LAGLIDADG endonuclease, partial [Hygrophorus russula]	161	0.378882	1.6806e-17
YP_009268522.1	hypothetical protein, partial [Beauveria malawiensis]	182	0.346154	1.92441e-17
