## Supplementary Table S7 for "The insertion of a mitochondrial selfish element into the nuclear genome and its consequences"

#Supplementary Table S7: Primers used in this study
PrimerName	PrimerSequence
um11064_fw1	CTAAGTCCGCTGCAAATTCC
um11064_rv1	CAACGATGACTTGCACATCC
um11064_rv2	ATCGAGCCTGAAACTGCTCG
um11064_fw2	AAGGTATAGTTCCGCCGTAG
cox1_ex7_fw	GCAGCTGTAAAGTAAGCTCG
cox1_ex7_rv	GTTAGTCACATCGTAAGTGC
cox1_ex2_fw	CCAATCATAACTGGTACAAG
cox1_ex1_rv	TGGCTTTACTCAACAAATGC
um11072_ORF_fw	TTGGCTGCACGCTGTTTATG
um11072_ORF_rv	TCACGATTGCGGATTGCACG
um11064_ORF_fw	TTCCATTGCTTTCGATACAG
um11064_ORF_rv	CTTAAGAAAGGAGATCGACG
um11064_lb_fw	GTAACGCCAGGGTTTTCCCAGTCACGACGAGTGCGACGAGAGATGAGAC
um11064_lb_rv	TACTTTCTAGAGAATAGGAACTTCTGGCCATCTAGGCCCCCTTCAACGCATAGCCTAC
um11065_rb_fw	TTCTCTAGAAAGTATAGGAACTTCTGGCCTGAGTGGCCTGTTGCTTGTGGAATGCAGG
um11065_rb_rv	GCGGATAACAATTTCACACAGGAAACAGCCTCCACTCGTGACTTTCATC
