## Supplementary File S1 for "The insertion of a mitochondrial selfish element into the nuclear genome and its consequences": Infection12dpi.csv

Strain	no symptoms	chlorosis	ligula swelling	small tumors	single tumors	tumors	heavy	dead plants
SG200	0	0	0	7	0	30	1	0
SG200	0	3	0	10	0	26	1	1
SG200	0	1	1	11	0	23	3	0
SG200D11064D11065	0	1	1	9	0	20	1	0
SG200D11064D11065	0	1	0	16	0	21	1	0
SG200D11064D11065	0	0	0	15	0	26	2	0
