## Supplementary File S1 for "The insertion of a mitochondrial selfish element into the nuclear genome and its consequences": MSA.MAFFT.Guidance2_res_pair_seq.scr_with_Names

SEQUENCE_NAME	SEQUENCE_SCORE
FOXG_04692	0.445
UMAG_12076	0.292
UMAG_03394	0.475
UMAG_03869	0.413
UMAG_04094	0.353
UMAG_06476	0.221
UMAG_05977	0.344
UMAG_06474	0.345
UMAG_10980	0.409
UMAG_04308	0.193
UMAG_10585	0.161
UMAG_11950	0.058
UMAG_04486	0.425
UMAG_11065	0.442
UMAG_06506	0.453
PFL1_02192	0.189
PFL1_06135	0.187
UMAG_01830	0.198
SPSC_04622	0.212
SPSC_05783	0.215
#END
