## Supplementary File S1 for "The insertion of a mitochondrial selfish element into the nuclear genome and its consequences": MSA.MAFFT.Guidance2_res_pair_seq.scr_with_Names

SEQUENCE_NAME	SEQUENCE_SCORE
FOXG_04692	0.462
UMAG_12076	0.334
UMAG_03394	0.493
UMAG_03869	0.439
UMAG_04094	0.437
UMAG_06476	0.377
UMAG_05977	0.391
UMAG_06474	0.432
UMAG_10980	0.491
UMAG_04308	0.326
UMAG_10585	0.333
UMAG_04486	0.485
UMAG_11065	0.534
UMAG_06506	0.508
SPSC_04622	0.198
SPSC_05783	0.282
PFL1_02192	0.235
PFL1_06135	0.227
UMAG_01830	0.231
#END
