## Supplementary File S1 for "The insertion of a mitochondrial selfish element into the nuclear genome and its consequences": MSA.MAFFT.Guidance2_res_pair_seq.scr_with_Names

SEQUENCE_NAME	SEQUENCE_SCORE
FOXG_04692	0.815
UMAG_12076	0.578
UMAG_03394	0.846
UMAG_03869	0.798
UMAG_04094	0.812
UMAG_06476	0.758
UMAG_05977	0.601
UMAG_06474	0.669
UMAG_10980	0.846
UMAG_04308	0.711
UMAG_10585	0.570
UMAG_04486	0.828
UMAG_11065	0.807
UMAG_06506	0.849
#END
