## Supplementary File S1 for "The insertion of a mitochondrial selfish element into the nuclear genome and its consequences": MSA.MAFFT.Guidance2_res_pair_seq.scr_with_Names

SEQUENCE_NAME	SEQUENCE_SCORE
FOXG_04692	0.318
UMAG_12076	0.186
UMAG_03394	0.327
UMAG_03869	0.297
UMAG_04094	0.320
UMAG_06476	0.290
UMAG_05977	0.285
UMAG_06474	0.291
UMAG_10980	0.331
UMAG_04308	0.222
UMAG_10585	0.259
UMAG_04095	0.062
UMAG_11950	0.276
UMAG_04486	0.320
UMAG_11065	0.314
UMAG_06506	0.330
FOXG_17300	0.077
UMAG_06475	0.052
SPSC_04622	0.128
SPSC_05783	0.179
PFL1_02192	0.201
PFL1_06135	0.195
UMAG_01830	0.194
UMAG_04093	0.015
#END
